# Capturing Cardiomyocyte Cell-to-Cell Heterogeneity via Shotgun Single Cell Top-Down Proteomics

**DOI:** 10.64898/2026.03.26.714071

**Authors:** Fabio P. Gomes, Blandine Chazarin, Aleksandra Binek, Aleix Navarro Garrido, Kenneth R. Durbin, Ricard Garcia-Carbonell, Kanchan Pathak, Delaynie Brinkman, Reynaldo Magalhaes Melo, Anja Karlstaedt, Enrique Saez, Jennifer E. Van Eyk, John R. Yates

## Abstract

Individual cells exhibit distinct molecular landscapes shaped by proteins and the diverse functional repertoire of their corresponding proteoforms. These structurally diverse variants (e.g., post-translationally modified including truncated proteolyzed forms) collectively orchestrate cellular functions. However, resolving proteoform heterogeneity at single-cell (SC) resolution remains a significant analytical challenge. Here, we present a shotgun SC top-down proteomics (SC-TDP) strategy that enables direct, unbiased proteoform profiling from single cardiomyocytes. Across 13 individual cardiomyocytes isolated from mouse heart, we identified a total of 57 proteins represented by 165 distinct proteoforms, including phosphorylated, succinylated, trimethylated, truncated, amongst others. Notably, proteoform composition varied substantially among cells, revealing a previously unrecognized level of molecular heterogeneity among cardiomyocytes. Together, these findings establish SC-TDP as a powerful tool for uncovering the proteoform diversity at the SC level. Our strategy paves the way for defining functional heterogeneity in cardiac tissue with unprecedented molecular resolution, enabling direct examination of the proteoform landscape that underlies cellular identity and physiology.
