## Supplemental Table 1 for "Capturing Cardiomyocyte Cell-to-Cell Heterogeneity via Shotgun Single Cell Top-Down Proteomics"

### Sheet: Bulk Cardiomyocyte Protein
Accession	Description	Q-value
Q9CPQ1	Cytochrome c oxidase subunit 6C	1.66067e-118
Q8BK30	NADH dehydrogenase [ubiquinone] flavoprotein 3, mitochondrial	1.53635e-73
P11404	Fatty acid-binding protein, heart	4.82099e-72
P48771	Cytochrome c oxidase subunit 7A2, mitochondrial	1.37247e-68
P17665	Cytochrome c oxidase subunit 7C, mitochondrial	2.32816e-68
Q64433	10 kDa heat shock protein, mitochondrial	1.91327e-60
Q06185	ATP synthase F(0) complex subunit e, mitochondrial	2.92628e-56
P56391	Cytochrome c oxidase subunit 6B1	1.4982e-51
P01942	Hemoglobin subunit alpha	1.50365e-49
P56393	Cytochrome c oxidase subunit 7B, mitochondrial	3.39919e-42
Q9D3D9	ATP synthase F(1) complex subunit delta, mitochondrial	1.25649e-41
P97450	ATP synthase peripheral stalk subunit F6, mitochondrial	3.85645e-41
Q9CPQ8	ATP synthase F(0) complex subunit g, mitochondrial	9.92244e-33
Q62425	Cytochrome c oxidase subunit FA4	7.2082e-32
P02088	Hemoglobin subunit beta-1	1.61882e-31
P51667	Myosin regulatory light chain 2, ventricular/cardiac muscle isoform	9.78463e-30
P0CG49	Polyubiquitin-B	9.98673e-27
P12787	Cytochrome c oxidase subunit 5A, mitochondrial	4.07506e-24
P09542	Myosin light chain 3	1.12247e-20
Q9D855	Cytochrome b-c1 complex subunit 7	4.26272e-15
P03930	ATP synthase F(0) complex subunit 8	1.2279e-13
P56135	ATP synthase F(0) complex subunit f, mitochondrial	2.1938e-13
P48772	Cytochrome c oxidase subunit 8B, mitochondrial	4.68942e-12
P56382	ATP synthase F(1) complex subunit epsilon, mitochondrial	1.49935e-11
P04247	Myoglobin	6.71696e-11
P31786	Acyl-CoA-binding protein	3.76136e-10
Q9CQ69	Cytochrome b-c1 complex subunit 8	6.46177e-10
P20065	Thymosin beta-4 : Short	7.90307e-08
Q9DCX2	ATP synthase peripheral stalk subunit d, mitochondrial	6.34088e-07
P43023	Cytochrome c oxidase subunit 6A2, mitochondrial	9.47469e-07
Q9CQC7	NADH dehydrogenase [ubiquinone] 1 beta subcomplex subunit 4	0.000219573
Q9Z1P6	NADH dehydrogenase [ubiquinone] 1 alpha subcomplex subunit 7	0.00564706
Q920A9	Fc receptor-like A	0.0329438
Q99M07	Cytochrome c oxidase assembly factor 5	0.0334191
P18524	Ig heavy chain V region RF	0.0339217
P19536	Cytochrome c oxidase subunit 5B, mitochondrial	0.0344538
Q9WVH9	Fibulin-5	0.0350181
P97783	Protein AF1q	0.0709686
Q921S7	Large ribosomal subunit protein mL37	0.0718085
P26339	Chromogranin-A	0.0991556
P13609	Serglycin	0.10041

### Sheet: Bulk Cardiomyocyte Proteoform
Sequence	Theo.MassDa	Q-value	ProteinAccessions	BestPrSMC-Score	SequenceLength	ProteinDescription	Modifications
AGQAFRKFLPLFDRVLVERSAAETVTKGGIMLPEKSQGKVLQATVVAVGSGGKGKSGEIEPVSVKVGDKVLLPEYGGTKVVLDDKDYFLFRDSDILGKYVD	10866.8	1.65491e-61	Q64433	10.0169	101	10kDaheatshockproteinmitochondrial	A1Acetyl		10kDaheatshockproteinmitochondrialA1Acetyl
SQAEFDKAAEEVKRLKTQPTDEEMLFIYSHFKQATVGDVNTDRPGLLDLKGKAKWDSWNKLKGTSKESAMKTYVEKVDELKKKYGI	9905.11	1.65405e-10	P31786	80.8244	86	Acyl-CoA-bindingprotein	S1Acetyl		Acyl-CoA-bindingproteinS1Acetyl
PQLDTSTWFITIISSMITLFILFQLKVSSQTFPLAPSPKSLTTMKVKTPWELKWTKIYLPHSLPQQ	7630.15	8.7776e-14	P03930	1.88697	66	ATPsynthaseF0complexsubunit8			ATPsynthaseF0complexsubunit8
VPPVQVSPLIKFGRYSALIIGMAYGAKRYSYLKPRAEEERRIAAEEKKRLDELKRIERELAEAQDDSILK	8099.43	2.75532e-57	Q06185	837.896	70	ATPsynthaseF0complexsubunitemitochondrial			ATPsynthaseF0complexsubunitemitochondrial
MASLVPLKEKKLMEVKLGELPSWIMMRDFTPSGIAGAFRRGYDRYYNKYINVRKGSISGISMVLAAYVVFSYCISYKELKHERRRKYH	10459.4	0.00882072	P56135	1.72287	88	ATPsynthaseF0complexsubunitfmitochondrial	M1AcetylS3Phospho		ATPsynthaseF0complexsubunitfmitochondrialM1AcetylS3Phospho
MASLVPLKEKKLMEVKLGELPSWIMMRDFTPSGIAGAFRRGYDRYYNKYINVRKGSISGISMVLAAYVVFSYCISYKELKHERRRKYH	10501.4	0.00893439	P56135	6.05941	88	ATPsynthaseF0complexsubunitfmitochondrial	M1AcetylS3PhosphoK16Acetyl		ATPsynthaseF0complexsubunitfmitochondrialM1AcetylS3PhosphoK16Acetyl
ASLVPLKEKKLMEVKLGELPSWIMMRDFTPSGIAGAFRRGYDRYYNKYINVRKGSISGISMVLAAYVVFSYCISYKELKHERRRKYH	10248.4	1.60188e-13	P56135	21.9657	87	ATPsynthaseF0complexsubunitfmitochondrial	A1Acetyl		ATPsynthaseF0complexsubunitfmitochondrialA1Acetyl
AKFIRNFAEKAPSMVAAAVTYSKPRLATFWHYAKVELVPPTPAEIPTAIQSVKKIIQSAKTGSFKHLTVKEAVLNGLVATEVWMWFYIGEIIGKRGIVGYDV	11328.1	1.50709e-32	Q9CPQ8	17.4817	102	ATPsynthaseF0complexsubunitgmitochondrial	A1Acetyl		ATPsynthaseF0complexsubunitgmitochondrialA1Acetyl
AEAAAAPAPAAGPGQMSFTFASPTQVFFDSANVKQVDVPTLTGAFGILASHVPTLQVLRPGLVVVHTEDGTTTKYFVSSGSVTVNADSSVQLLAEEAVTLDMLDLGAARANLEKAQSELSGAADEAARAEIQIRIEANEALVKALE	15014.7	2.28353e-42	Q9D3D9	1353.3	146	ATPsynthaseF1complexsubunitdeltamitochondrial			ATPsynthaseF1complexsubunitdeltamitochondrial
VAYWRQAGLSYIRFSQICAKAVRDALKTEFKANAEKTSGSSIKIVKVSKKE	5703.11	1.05185e-11	P56382	105.248	51	ATPsynthaseF1complexsubunitepsilonmitochondrial			ATPsynthaseF1complexsubunitepsilonmitochondrial
MVAYWRQAGLSYIRFSQICAKAVRDALKTEFKANAEKTSGSSIKIVKVSKKE	5834.15	0.005966	P56382	161.925	52	ATPsynthaseF1complexsubunitepsilonmitochondrial			ATPsynthaseF1complexsubunitepsilonmitochondrial
AGRKLALKTIDWVSFVEVMPQNQKAIGNALKSWNETFHARLASLSEKPPAIDWAYYRANVAKPGLVDDFEKKYNALKIPVPEDKYTALVDQEEKEDVKSCAEFVSGSQLRIQEYEKQLEKMRNIIPFDQMTIDDLNEIFPETKLDKKKYPYWPHQPIENL	18648.6	3.87916e-07	Q9DCX2	1.84981	160	ATPsynthaseperipheralstalksubunitdmitochondrial	A1Acetyl		ATPsynthaseperipheralstalksubunitdmitochondrialA1Acetyl
AGRKLALKTIDWVSFVEVMPQNQKAIGNALKSWNETFHARLASLSEKPPAIDWAYYRANVAKPGLVDDFEKKYNALKIPVPEDKYTALVDQEEKEDVKSCAEFVSGSQLRIQEYEKQLEKMRNIIPFDQMTIDDLNEIFPETKLDKKKYPYWPHQPIENL	18690.6	3.81676e-07	Q9DCX2	1.62777	160	ATPsynthaseperipheralstalksubunitdmitochondrial	A1AcetylK31Acetyl		ATPsynthaseperipheralstalksubunitdmitochondrialA1AcetylK31Acetyl
AGRKLALKTIDWVSFVEVMPQNQKAIGNALKSWNETFHARLASLSEKPPAIDWAYYRANVAKPGLVDDFEKKYNALKIPVPEDKYTALVDQEEKEDVKSCAEFVSGSQLRIQEYEKQLEKMRNIIPFDQMTIDDLNEIFPETKLDKKKYPYWPHQPIENL	18874.6	0.0325883	Q9DCX2	2.45338	160	ATPsynthaseperipheralstalksubunitdmitochondrial	A1AcetylK31AcetylK47AcetylK94succinylatedresidueK116Acetyl		ATPsynthaseperipheralstalksubunitdmitochondrialA1AcetylK31AcetylK47AcetylK94succinylatedresidueK116Acetyl
NKELDPVQKLFVDKIREYKSKRQASGGPVDIGPEYQQDLDRELYKLKQMYGKGEMDTFPTFKFDDPKFEVIDKPQS	8939.53	7.1607e-42	P97450	609.676	76	ATPsynthaseperipheralstalksubunitF6mitochondrial			ATPsynthaseperipheralstalksubunitF6mitochondrial
NKELDPVQKLFVDKIREYKSKRQASGGPVDIGPEYQQDLDRELYKLKQMYGKGEMDTFPTFKFDDPKFEVIDKPQS	8981.54	3.05975e-19	P97450	3.41929	76	ATPsynthaseperipheralstalksubunitF6mitochondrial	K52Acetyl		ATPsynthaseperipheralstalksubunitF6mitochondrialK52Acetyl
NKELDPVQKLFVDKIREYKSKRQASGGPVDIGPEYQQDLDRELYKLKQMYGKGEMDTFPTFKFDDPKFEVIDKPQS	9039.54	3.14387e-19	P97450	1.02325	76	ATPsynthaseperipheralstalksubunitF6mitochondrial	K52succinylatedresidue		ATPsynthaseperipheralstalksubunitF6mitochondrialK52succinylatedresidue
NKELDPVQKLFVDKIREYKSKRQASGGPVDIGPEYQQDLDRELYKLKQMYGKGEMDTFPTFKFDDPKFEVIDKPQS	9081.55	1.01774e-12	P97450	3.9219	76	ATPsynthaseperipheralstalksubunitF6mitochondrial	K62succinylatedresidueK67Acetyl		ATPsynthaseperipheralstalksubunitF6mitochondrialK62succinylatedresidueK67Acetyl
MVLQRIFRLSSVLRSAVSVHLKRNIGVTAVAFNKELDPVQKLFVDKIREYKSKRQASGGPVDIGPEYQQDLDRELYKLKQMYGKGEMDTFPTFKFDDPKFEVIDKPQS	12488.6	3.45065e-05	P97450	466.256	108	ATPsynthaseperipheralstalksubunitF6mitochondrial			ATPsynthaseperipheralstalksubunitF6mitochondrial
MVLQRIFRLSSVLRSAVSVHLKRNIGVTAVAFNKELDPVQKLFVDKIREYKSKRQASGGPVDIGPEYQQDLDRELYKLKQMYGKGEMDTFPTFKFDDPKFEVIDKPQS	12530.6	0.0191653	P97450	1.8296	108	ATPsynthaseperipheralstalksubunitF6mitochondrial	M1Acetyl		ATPsynthaseperipheralstalksubunitF6mitochondrialM1Acetyl
KELDPVQKLFVDKIREYKSKRQASGGPVDIGPEYQQDLDRELYKLKQMYGKGEMDTFPTFKFDDPKFEVIDKPQS	8825.48	0.0116401	P97450	624.264	75	ATPsynthaseperipheralstalksubunitF6mitochondrial			ATPsynthaseperipheralstalksubunitF6mitochondrial
RSMKLSFRTRAYGFRDPGPQL	2562.27	0.0455405	P26339	51.2923	21	Chromogranin-A	S2Phospho		Chromogranin-AS2Phospho
AGRSAVSASSKWLDGFRKWYYNAAGFNKLGLMRDDTLHETEDVKEAIRRLPEDLYNDRMLRIKRALDLTMRHQILPKDQWTKYEEDKFYLEPYLKEVIRERKEREEWAKK	13471.9	6.07733e-07	Q9D855	3.99308	110	Cytochromeb-c1complexsubunit7	A1AcetylK82Acetyl		Cytochromeb-c1complexsubunit7A1AcetylK82Acetyl
AGRSAVSASSKWLDGFRKWYYNAAGFNKLGLMRDDTLHETEDVKEAIRRLPEDLYNDRMLRIKRALDLTMRHQILPKDQWTKYEEDKFYLEPYLKEVIRERKEREEWAKK	13614	3.20854e-15	Q9D855	1.01043	110	Cytochromeb-c1complexsubunit7	A1AcetylK77succinylatedresidueK82AcetylK87Acetyl		Cytochromeb-c1complexsubunit7A1AcetylK77succinylatedresidueK82AcetylK87Acetyl
GREFGNLARIRHVISYSLSPFEQRAFPSYFSKGIPNVLRRTRERILRVAPPFVVVYLIYTWGNQEFEQSKRKNPAMYENDK	9631.07	4.35044e-10	Q9CQ69	156.133	81	Cytochromeb-c1complexsubunit8			Cytochromeb-c1complexsubunit8
MPRYYEDKPEGGACAGVKEDLGACLLQSACVLQEGKSPRQCLKEGNCRALQYSFFECKRSMLDARSRFRGRKGY	8393.03	0.0199316	Q99M07	1.90427	74	Cytochromecoxidaseassemblyfactor5	M1AcetylC30DehydroC57Dehydro		Cytochromecoxidaseassemblyfactor5M1AcetylC30DehydroC57Dehydro
SHGSHETDEEFDARWVTYFNKPDIDAWELRKGMNTLVGYDLVPEPKIIDAALRACRRLNDFASAVRILEVVKDKAGPHKEIYPYVIQELRPTLNELGISTPEELGLDKV	12428.4	1.10778e-24	P12787	521.327	109	Cytochromecoxidasesubunit5Amitochondrial			Cytochromecoxidasesubunit5Amitochondrial
ASGGGVPTDEEQATGLEREIMIAAQKGLDPYNMLPPKAASGTKEDPNLVPSISNKRIVGCICEEDNCTVIWFWLHKGESQRCPNCGTHYKLVPHQMAH	10711.2	0.0201335	P19536	90.4695	98	Cytochromecoxidasesubunit5Bmitochondrial			Cytochromecoxidasesubunit5Bmitochondrial
ASGGGVPTDEEQATGLEREIMIAAQKGLDPYNMLPPKAASGTKEDPNLVPSISNKRIVGCICEEDNCTVIWFWLHKGESQRCPNCGTHYKLVPHQMAH	10753.2	0.0327042	P19536	9.67583	98	Cytochromecoxidasesubunit5Bmitochondrial	K55Acetyl		Cytochromecoxidasesubunit5BmitochondrialK55Acetyl
ASAAKGDHGGAGANTWRLLTFVLALPGVALCSLNCWMHAGHHERPEFIPYHHLRIRTKPFAWGDGNHTLFHNPHVNPLPTGYEHP	9415.67	4.69088e-07	P43023	285.923	85	Cytochromecoxidasesubunit6A2mitochondrial			Cytochromecoxidasesubunit6A2mitochondrial
AEDIKTKIKNYKTAPFDSRFPNQNQTKNCWQNYLDFHRCEKAMTAKGGDVSVCEWYRRVYKSLCPVSWVSAWDDRIAEGTFPGKI	9971.82	3.72026e-51	P56391	303.964	85	Cytochromecoxidasesubunit6B1	A1AcetylC29DehydroC39DehydroC53DehydroC64Dehydro		Cytochromecoxidasesubunit6B1A1AcetylC29DehydroC39DehydroC53DehydroC64Dehydro
AEDIKTKIKNYKTAPFDSRFPNQNQTKNCWQNYLDFHRCEKAMTAKGGDVSVCEWYRRVYKSLCPVSWVSAWDDRIAEGTFPGKI	9972.83	2.49942e-41	P56391	313.107	85	Cytochromecoxidasesubunit6B1	A1AcetylC29DehydroC53DehydroC64Dehydro		Cytochromecoxidasesubunit6B1A1AcetylC29DehydroC53DehydroC64Dehydro
AEDIKTKIKNYKTAPFDSRFPNQNQTKNCWQNYLDFHRCEKAMTAKGGDVSVCEWYRRVYKSLCPVSWVSAWDDRIAEGTFPGKI	9973.83	1.72451e-26	P56391	2.76091	85	Cytochromecoxidasesubunit6B1	A1AcetylC29DehydroC64Dehydro		Cytochromecoxidasesubunit6B1A1AcetylC29DehydroC64Dehydro
AEDIKTKIKNYKTAPFDSRFPNQNQTKNCWQNYLDFHRCEKAMTAKGGDVSVCEWYRRVYKSLCPVSWVSAWDDRIAEGTFPGKI	9974.84	1.19414e-20	P56391	2.7594	85	Cytochromecoxidasesubunit6B1	A1AcetylC64Dehydro		Cytochromecoxidasesubunit6B1A1AcetylC64Dehydro
AEDIKTKIKNYKTAPFDSRFPNQNQTKNCWQNYLDFHRCEKAMTAKGGDVSVCEWYRRVYKSLCPVSWVSAWDDRIAEGTFPGKI	9975.85	2.25911e-30	P56391	349.213	85	Cytochromecoxidasesubunit6B1	A1Acetyl		Cytochromecoxidasesubunit6B1A1Acetyl
SSGALLPKPQMRGLLAKRLRVHIAGAFIVALGVAAAYKFGVAEPRKKAYAEFYRNYDSMKDFEEMRKAGIFQSAK	8374.48	1.50419e-120	Q9CPQ1	925.29	75	Cytochromecoxidasesubunit6C	S1Acetyl		Cytochromecoxidasesubunit6CS1Acetyl
GVAAAYKFGVAEPRKKAYAEFYRNYDSMKDFEEMRKAGIFQSAK	5067.52	0.000464162	Q9CPQ1	362.307	44	Cytochromecoxidasesubunit6C			Cytochromecoxidasesubunit6C
FENKVPEKQKLFQEDNGMPVHLKGGASDALLYRATMALTLGGTAYAIYLLAMAAFPKKQN	6568.41	6.14751e-70	P48771	1215.79	60	Cytochromecoxidasesubunit7A2mitochondrial			Cytochromecoxidasesubunit7A2mitochondrial
SHQKRAPSFHDKYGNAILAGGAIFCVSTWTYTATQIGIEWNMSPVGRVTPKEWRDQ	6305.11	6.02559e-43	P56393	935.787	56	Cytochromecoxidasesubunit7Bmitochondrial			Cytochromecoxidasesubunit7Bmitochondrial
SHYEEGPGKNLPFSVENKWRLLAMMTVYFGSGFAAPFFIVRHQLLKK	5439.82	1.29564e-69	P17665	739.804	47	Cytochromecoxidasesubunit7Cmitochondrial			Cytochromecoxidasesubunit7Cmitochondrial
VSAKPAKTPTSAVEQAVGISAIVVGFMVPAGWVLAHLESYKKSSAA	4652.5	3.30248e-12	P48772	283.723	46	Cytochromecoxidasesubunit8Bmitochondrial			Cytochromecoxidasesubunit8Bmitochondrial
MLRQILGQAKKHPSLIPLFVFIGAGGTGAALYVMRLALFNPDVSWDRKNNPEPWNKLGPNEQYKFYSVNVDYSKLKKEGPDF	9320.87	1.61843e-32	Q62425	409.036	82	CytochromecoxidasesubunitFA4			CytochromecoxidasesubunitFA4
MADAFVGTWKLVDSKNFDDYMKSLGVGFATRQVASMTKPTTIIEKNGDTITIKTQSTFKNTEINFQLGIEFDEVTADDRKVKSLVTLDGGKLIHVQKWNGQETTLTRELVDGKLILTLTHGSVVSTRTYEKEA	15171.5	0.0003611	P11404	2.24135	133	Fattyacid-bindingproteinheart	M1AcetylT8PhosphoY20PhosphoS23PhosphoS83Phospho		Fattyacid-bindingproteinheartM1AcetylT8PhosphoY20PhosphoS23PhosphoS83Phospho
ADAFVGTWKLVDSKNFDDYMKSLGVGFATRQVASMTKPTTIIEKNGDTITIKTQSTFKNTEINFQLGIEFDEVTADDRKVKSLVTLDGGKLIHVQKWNGQETTLTRELVDGKLILTLTHGSVVSTRTYEKEA	14720.6	2.64439e-73	P11404	643.077	132	Fattyacid-bindingproteinheart	A1Acetyl		Fattyacid-bindingproteinheartA1Acetyl
ADAFVGTWKLVDSKNFDDYMKSLGVGFATRQVASMTKPTTIIEKNGDTITIKTQSTFKNTEINFQLGIEFDEVTADDRKVKSLVTLDGGKLIHVQKWNGQETTLTRELVDGKLILTLTHGSVVSTRTYEKEA	14758.6	3.78397e-07	P11404	2.24939	132	Fattyacid-bindingproteinheart	T7Phospho		Fattyacid-bindingproteinheartT7Phospho
ADAFVGTWKLVDSKNFDDYMKSLGVGFATRQVASMTKPTTIIEKNGDTITIKTQSTFKNTEINFQLGIEFDEVTADDRKVKSLVTLDGGKLIHVQKWNGQETTLTRELVDGKLILTLTHGSVVSTRTYEKEA	14800.6	0.000154669	P11404	2.09206	132	Fattyacid-bindingproteinheart	A1AcetylY19Phospho		Fattyacid-bindingproteinheartA1AcetylY19Phospho
ADAFVGTWKLVDSKNFDDYMKSLGVGFATRQVASMTKPTTIIEKNGDTITIKTQSTFKNTEINFQLGIEFDEVTADDRKVKSLVTLDGGKLIHVQKWNGQETTLTRELVDGKLILTLTHGSVVSTRTYEKEA	14800.6	0.0328911	P11404	1.38941	132	Fattyacid-bindingproteinheart	A1AcetylT7Phospho		Fattyacid-bindingproteinheartA1AcetylT7Phospho
DAFVGTWKLVDSKNFDDYMKSLGVGFATRQVASMTKPTTIIEKNGDTITIKTQSTFKNTEINFQLGIEFDEVTADDRKVKSLVTLDGGKLIHVQKWNGQETTLTRELVDGKLILTLTHGSVVSTRTYEKEA	14767.5	0.0115965	P11404	1.79181	131	Fattyacid-bindingproteinheart	T6PhosphoY18Phospho
KLSCTLTQWALYVCPAVLLATQMLLAAASS	3207.67	0.0198346	Q920A9-2	142.285	30	Fcreceptor-likeA	K1Acetyl
MPGLKRILTVTILALWLPHPGNA	2510.46	0.0202387	Q9WVH9	134.75	23	Fibulin-5
VLSGEDKSNIKAAWGKIGGHGAEYGAEALERMFASFPTTKTYFPHFDVSHGSAQVKGHGKKVADALASAAGHLDDLPAALSALSDLHAHKLRVDPVNFKLLSHCLLVTLASHHPADFTPAVHASLDKFLASVSTVLTSKYR	15322.8	0.00940053	P01942	1.47028	141	Hemoglobinsubunitalpha	V1AcetylS3PhosphoK7succinylatedresidueK11succinylatedresidueK16Acetyl
VLSGEDKSNIKAAWGKIGGHGAEYGAEALERMFASFPTTKTYFPHFDVSHGSAQVKGHGKKVADALASAAGHLDDLPGALSALSDLHAHKLRVDPVNFKLLSHCLLVTLASHHPADFTPAVHASLDKFLASVSTVLTSKYR	14986.7	8.50419e-09	P01942	1.93904	141	Hemoglobinsubunitalpha	V1Acetyl
VLSGEDKSNIKAAWGKIGGHGAEYGAEALERMFASFPTTKTYFPHFDVSHGSAQVKGHGKKVADALASAAGHLDDLPGALSALSDLHAHKLRVDPVNFKLLSHCLLVTLASHHPADFTPAVHASLDKFLASVSTVLTSKYR	15308.7	0.00928189	P01942	1.47646	141	Hemoglobinsubunitalpha	V1AcetylS3PhosphoK7succinylatedresidueK11succinylatedresidueK16Acetyl
VLSGEDKSNIKAAWGKIGGHGAEYGAEALERMFASFPTTKTYFPHFDVSHGSAQVKGHGKKVADALANAAGHLDDLPGALSALSDLHAHKLRVDPVNFKLLSHCLLVTLASHHPADFTPAVHASLDKFLASVSTVLTSKYR	14971.7	3.57278e-49	P01942	60.5712	141	Hemoglobinsubunitalpha
VLSGEDKSNIKAAWGKIGGHGAEYGAEALERMFASFPTTKTYFPHFDVSHGSAQVKGHGKKVADALANAAGHLDDLPGALSALSDLHAHKLRVDPVNFKLLSHCLLVTLASHHPADFTPAVHASLDKFLASVSTVLTSKYR	15313.8	0.00916907	P01942	2.10972	141	Hemoglobinsubunitalpha	V1AcetylK7succinylatedresidueK11succinylatedresidueK16succinylatedresidue
VLSGEDKSNIKAAWGKIGGHGAEYVAEALERMFASFPTTKTYFPHFDVSHGSAQVKGHGKKVADALASAAGHLDDLPGALSALSDLHAHKLRVDPVNFKLLSHCLLVTLASHHPADFTPAVHASLDKFLASVSTVLTSKYR	15028.8	1.20933e-23	P01942	248.024	141	Hemoglobinsubunitalpha	V1Acetyl
VLSGEDKSNIKAAWGKIGGHGAEYVAEALERMFASFPTTKTYFPHFDVSHGSAQVKGHGKKVADALASAAGHLDDLPGALSALSDLHAHKLRVDPVNFKLLSHCLLVTLASHHPADFTPAVHASLDKFLASVSTVLTSKYR	15028.8	3.25119e-06	P01942	13.8523	141	Hemoglobinsubunitalpha	K16Acetyl
VHLTDAEKAAVSCLWGKVNSDEVGGEALGRLLVVYPWTQRYFDSFGDLSSASAIMGNAKVKAHGKKVITAFNDGLNHLDSLKGTFASLSELHCDKLHVDPENFRLLGNMIVIVLGHHLGKDFTPAAQAAFQKVVAGVAAALAHKYH	15669.1	2.43633e-31	P02088	44.7053	146	Hemoglobinsubunitbeta-1
VHLTDAEKAAVSCLWGKVNSDEVGGEALGRLLVVYPWTQRYFDSFGDLSSASAIMGNAKVKAHGKKVITAFNDGLNHLDSLKGTFASLSELHCDKLHVDPENFRLLGNMIVIVLGHHLGKDFTPAAQAAFQKVVAGVAAALAHKYH	15697.1	0.00903744	P02088	1.53855	146	Hemoglobinsubunitbeta-1	R104Dimethyl
VHLTDAEKAAVSCLWGKVNSDEVGGEALGRLLVVYPWTQRYFDSFGDLSSASAIMGNAKVKAHGKKVITAFNDGLNHLDSLKGTFASLSELHCDKLHVDPENFRLLGNMIVIVLGHHLGKDFTPAAQAAFQKVVAGVAAALAHKYH	15749.1	4.26168e-26	P02088	1.00868	146	Hemoglobinsubunitbeta-1	S20Phospho
VHLTDAEKAAVSCLWGKVNSDEVGGEALGRLLVVYPWTQRYFDSFGDLSSASAIMGNAKVKAHGKKVITAFNDGLNHLDSLKGTFASLSELHCDKLHVDPENFRLLGNMIVIVLGHHLGKDFTPAAQAAFQKVVAGVAAALAHKYH	15769.1	2.11942e-19	P02088	1.00809	146	Hemoglobinsubunitbeta-1	K59succinylatedresidue
VHLTDAEKAAVSCLWGKVNSDEVGGEALGRLLVVYPWTQRYFDSFGDLSSASAIMGNAKVKAHGKKVITAFNDGLNHLDSLKGTFASLSELHCDKLHVDPENFRLLGNMIVIVLGHHLGKDFTPAAQAAFQKVVAGVAAALAHKYH	15849.1	2.19703e-11	P02088	1.07823	146	Hemoglobinsubunitbeta-1	K17succinylatedresidueS20Phospho
VHLTDAEKAAVSCLWGKVNSDEVGGEALGRLLVVYPWTQRYFDSFGDLSSASAIMGNAKVKAHGKKVITAFNDGLNHLDSLKGTFASLSELHCDKLHVDPENFRLLGNMIVIVLGHHLGKDFTPAAQAAFQKVVAGVAAALAHKYH	15929	2.23864e-11	P02088	8.89952	146	Hemoglobinsubunitbeta-1	K17succinylatedresidueS20PhosphoS44Phospho
DVKLVESGGGLVKLGGSLKLSCAASGFTFSSYYMSWVRQTPEKRLELVAAINSNGGSTYYPDTVKGRFTISRDNAKNTLYLQMSSLKSEDTALYYCAR	10768.4	0.0200312	P18524	123.265	98	IgheavychainVregionRF	D1AcetylC22DehydroC96Dehydro
MALASGPALRALAGSGRLGLGGYGTPKRG	2796.52	0.0325588	Q921S7	128.373	29	LargeribosomalsubunitproteinmL37	M1Acetyl
GLSDGEWQLVLNVWGKVEADLAGHGQEVLIGLFKTHPETLDKFDKFKNLKSEEDMKGSEDLKKHGCTVLTALGTILKKKGQHAAEIQPLAQSHATKHKIPVKYLEFISEIIIEVLKKRHSGDFGADAQGAMSKALELFRNDIAAKYKELGFQG	16927.9	2.75901e-11	P04247	281.309	153	Myoglobin
GLSDGEWQLVLNVWGKVEADLAGHGQEVLIGLFKTHPETLDKFDKFKNLKSEEDMKGSEDLKKHGCTVLTALGTILKKKGQHAAEIQPLAQSHATKHKIPVKYLEFISEIIIEVLKKRHSGDFGADAQGAMSKALELFRNDIAAKYKELGFQG	16969.9	1.28433e-06	P04247	163.023	153	Myoglobin	G1Acetyl
GLSDGEWQLVLNVWGKVEADLAGHGQEVLIGLFKTHPETLDKFDKFKNLKSEEDMKGSEDLKKHGCTVLTALGTILKKKGQHAAEIQPLAQSHATKHKIPVKYLEFISEIIIEVLKKRHSGDFGADAQGAMSKALELFRNDIAAKYKELGFQG	17007.9	8.13216e-08	P04247	3.01224	153	Myoglobin	T67Phospho
APKKPEPKKDDAKAAAPKAAPAPAAAPAAAPAAAPEPERPKEAEFDASKIKIEFTPEQIEEFKEAFLLFDRTPKGEMKITYGQCGDVLRALGQNPTQAEVLRVLGKPKQEELNSKMMDFETFLPMLQHISKNKDTGTYEDFVEGLRVFDKEGNGTVMGAELRHVLATLGERLTEDEVEKLMAGQEDSNGCINYEAFVKHIMAS	22318.3	3.42605e-21	P09542	186.398	203	Myosinlightchain3	A1trimethylatedprotonated-residue
APKKAKKRIEGGSSNVFSMFEQTQIQEFKEAFTIMDQNRDGFIDKNDLRDTFAALGRVNVKNEEIDEMIKEAPGPINFTVFLTMFGEKLKGADPEETILNAFKVFDPEGKGSLKADYVREMLTTQAERFSKEEIDQMFAAFPPDVTGNLDYKNLVHIITHGEEKD	18763.4	2.3088e-30	P51667	194.313	165	Myosinregulatorylightchain2ventricular/cardiacmuscleisoform	A1trimethylatedprotonated-residue
APKKAKKRIEGGSSNVFSMFEQTQIQEFKEAFTIMDQNRDGFIDKNDLRDTFAALGRVNVKNEEIDEMIKEAPGPINFTVFLTMFGEKLKGADPEETILNAFKVFDPEGKGSLKADYVREMLTTQAERFSKEEIDQMFAAFPPDVTGNLDYKNLVHIITHGEEKD	18843.4	2.89828e-28	P51667	3.10866	165	Myosinregulatorylightchain2ventricular/cardiacmuscleisoform	A1trimethylatedprotonated-residueT51Phospho
APKKAKKRIEGGSSNVFSMFEQTQIQEFKEAFTIMDQNRDGFIDKNDLRDTFAALGRVNVKNEEIDEMIKEAPGPINFTVFLTMFGEKLKGADPEETILNAFKVFDPEGKGSLKADYVREMLTTQAERFSKEEIDQMFAAFPPDVTGNLDYKNLVHIITHGEEKD	18923.3	1.30587e-14	P51667	2.62416	165	Myosinregulatorylightchain2ventricular/cardiacmuscleisoform	A1trimethylatedprotonated-residueS13PhosphoT51Phospho
MAPKKAKKRIEGGSSNVFSMFEQTQIQEFKEAFTIMDQNRDGFIDKNDLRDTFAALGRVNVKNEEIDEMIKEAPGPINFTVFLTMFGEKLKGADPEETILNAFKVFDPEGKGSLKADYVREMLTTQAERFSKEEIDQMFAAFPPDVTGNLDYKNLVHIITHGEEKD	18852.4	9.21951e-07	P51667	165.926	166	Myosinregulatorylightchain2ventricular/cardiacmuscleisoform
ASATRVIQKLRNWASGQDLQAKLQLRYQEIAKRTQPPPKLPVGPSHKLSNNYYCTRDGRREVVPPSIIMSSQKALVSGKAAESSAMAATEKKAVTPAPPMKRWELSKDQPYL	12478.6	0.00289274	Q9Z1P6	619.499	112	NADHdehydrogenaseubiquinone1alphasubcomplexsubunit7	A1Acetyl
SGSKYKPAPLATLPSTLDPAEYDVSPETRRAQVERLSIRARLKREYLLQYNDPKRVSHIEDPALIRWTYARSANIYPNFRPTPKNSLLGAVAGFGPLIFWYYVFKTDRDRKERLIQEGKLDRKFNISY	14983	0.000104025	Q9CQC7	206.418	128	NADHdehydrogenaseubiquinone1betasubcomplexsubunit4	S1Acetyl
STESEKSAKEKELHPKTQSVLKEPEPTDTTTYKNLQHHDYNTYTFLDLNLDLSKFRLPQPSSGRESPRH	8023.01	7.88401e-75	Q8BK30	1243.03	69	NADHdehydrogenaseubiquinoneflavoprotein3mitochondrial
MQIFVKTLTGKTITLEVEPSDTIENVKAKIQDKEGIPPDQQRLIFAGKQLEDGRTLSDYNIQKESTLHLVLRLRGG	8559.62	2.55557e-27	P0CG49	835.764	76	Polyubiquitin-B
MRDPVSSQYSSFLFWRMPIPELDLSELEGLGLSDTPTYESKDSSSVGKMNGQASGTEQKNPEGDPLLEYSTFNFWRAPIASIHSVDLDLL	10102.8	0.0327377	P97783	847.964	90	ProteinAF1q	S84Phospho
MQVPVGSRLVLALAFVLVWGSSVQG	2612.45	0.0461256	P13609	1.00709	25	Serglycin
QVPVGSRLVLALAFVLVWGSSVQG	2481.41	0.0459259	P13609	3.41457	24	Serglycin
QVPVGSRLVLALAFVLVWGSSVQG	2523.42	0.0457309	P13609	4.68397	24	Serglycin	Q1Acetyl
SDKPDMAEIEKFDKSKLKKTETQEKNPLPSKETIEQEKQAGES	4960.49	3.92241e-08	P20065-2	4.0103	43	Thymosinbeta-4:Short	K3Acetyl
SDKPDMAEIEKFDKSKLKKTETQEKNPLPSKETIEQEKQAGES	4960.49	0.0117867	P20065-1	4.0103	43	Thymosinbeta-4:Short	K3Acetyl

### Sheet: Cardio10ng_1 Protein
Accession	Description	Q-value
P11404	Fatty acid-binding protein, heart	3.22764e-72
P48771	Cytochrome c oxidase subunit 7A2, mitochondrial	7.12798e-69
Q64433	10 kDa heat shock protein, mitochondrial	1.10048e-60
Q06185	ATP synthase F(0) complex subunit e, mitochondrial	1.56086e-56
P01942	Hemoglobin subunit alpha	3.15012e-39
P56393	Cytochrome c oxidase subunit 7B, mitochondrial	2.79351e-37
Q9CPQ8	ATP synthase F(0) complex subunit g, mitochondrial	1.89057e-34
P02088	Hemoglobin subunit beta-1	3.31064e-33
P56391	Cytochrome c oxidase subunit 6B1	8.48514e-33
Q62425	Cytochrome c oxidase subunit FA4	4.29188e-32
P51667	Myosin regulatory light chain 2, ventricular/cardiac muscle isoform	4.71949e-30
P17665	Cytochrome c oxidase subunit 7C, mitochondrial	3.71568e-25
Q9CPQ1	Cytochrome c oxidase subunit 6C	1.37002e-22
P09542	Myosin light chain 3	6.77108e-21
P97450	ATP synthase peripheral stalk subunit F6, mitochondrial	2.02952e-16
P0CG49	Polyubiquitin-B	3.11067e-15
P04247	Myoglobin	3.51229e-11
Q9DCX2	ATP synthase peripheral stalk subunit d, mitochondrial	0.0368214
Q9D2R6	Cytochrome c oxidase assembly factor 3 homolog, mitochondrial	0.0552216
P26339	Chromogranin-A	0.0566706
Q921S7	Large ribosomal subunit protein mL37	0.0582645
P19536	Cytochrome c oxidase subunit 5B, mitochondrial	0.0600261

### Sheet: Cardio10ng_1 Proteoform
Sequence	Theo.MassDa	Q-value	ProteinAccessions	BestPrSMC-Score	SequenceLength	ProteinDescription	Modifications
SHYEEGPGKNLPFSVENKWRLLAMMTVYFGSGFAAPFFIVRHQLLKK	5439.82	1.16872e-25	P17665	214.323	47	Cytochromecoxidasesubunit7Cmitochondrial
FENKVPEKQKLFQEDNGMPVHLKGGASDALLYRATMALTLGGTAYAIYLLAMAAFPKKQN	6568.41	3.31484e-70	P48771	1215.79	60	Cytochromecoxidasesubunit7A2mitochondrial
VPPVQVSPLIKFGRYSALIIGMAYGAKRYSYLKPRAEEERRIAAEEKKRLDELKRIERELAEAQDDSILK	8099.43	1.26527e-57	Q06185	837.896	70	ATPsynthaseF0complexsubunitemitochondrial
ADAFVGTWKLVDSKNFDDYMKSLGVGFATRQVASMTKPTTIIEKNGDTITIKTQSTFKNTEINFQLGIEFDEVTADDRKVKSLVTLDGGKLIHVQKWNGQETTLTRELVDGKLILTLTHGSVVSTRTYEKEA	14720.6	1.2879e-73	P11404	525.24	132	Fattyacid-bindingproteinheart	A1Acetyl
AGQAFRKFLPLFDRVLVERSAAETVTKGGIMLPEKSQGKVLQATVVAVGSGGKGKSGEIEPVSVKVGDKVLLPEYGGTKVVLDDKDYFLFRDSDILGKYVD	10866.8	7.39057e-62	Q64433	5.35515	101	10kDaheatshockproteinmitochondrial	A1Acetyl
SHQKRAPSFHDKYGNAILAGGAIFCVSTWTYTATQIGIEWNMSPVGRVTPKEWRDQ	6305.11	5.34549e-38	P56393	935.787	56	Cytochromecoxidasesubunit7Bmitochondrial
MLRQILGQAKKHPSLIPLFVFIGAGGTGAALYVMRLALFNPDVSWDRKNNPEPWNKLGPNEQYKFYSVNVDYSKLKKEGPDF	9320.87	1.07893e-32	Q62425	409.036	82	CytochromecoxidasesubunitFA4
VLSGEDKSNIKAAWGKIGGHGAEYGAEALERMFASFPTTKTYFPHFDVSHGSAQVKGHGKKVADALANAAGHLDDLPGALSALSDLHAHKLRVDPVNFKLLSHCLLVTLASHHPADFTPAVHASLDKFLASVSTVLTSKYR	14971.7	5.69833e-39	P01942	36.0829	141	Hemoglobinsubunitalpha
AKFIRNFAEKAPSMVAAAVTYSKPRLATFWHYAKVELVPPTPAEIPTAIQSVKKIIQSAKTGSFKHLTVKEAVLNGLVATEVWMWFYIGEIIGKRGIVGYDV	11328.1	3.2062e-34	Q9CPQ8	17.4817	102	ATPsynthaseF0complexsubunitgmitochondrial	A1Acetyl
VHLTDAEKAAVSCLWGKVNSDEVGGEALGRLLVVYPWTQRYFDSFGDLSSASAIMGNAKVKAHGKKVITAFNDGLNHLDSLKGTFASLSELHCDKLHVDPENFRLLGNMIVIVLGHHLGKDFTPAAQAAFQKVVAGVAAALAHKYH	15749.1	1.33133e-27	P02088	1.00868	146	Hemoglobinsubunitbeta-1	S20Phospho
VHLTDAEKAAVSCLWGKVNSDEVGGEALGRLLVVYPWTQRYFDSFGDLSSASAIMGNAKVKAHGKKVITAFNDGLNHLDSLKGTFASLSELHCDKLHVDPENFRLLGNMIVIVLGHHLGKDFTPAAQAAFQKVVAGVAAALAHKYH	15669.1	5.51988e-33	P02088	44.7053	146	Hemoglobinsubunitbeta-1
NKELDPVQKLFVDKIREYKSKRQASGGPVDIGPEYQQDLDRELYKLKQMYGKGEMDTFPTFKFDDPKFEVIDKPQS	8939.53	7.408e-17	P97450	380.003	76	ATPsynthaseperipheralstalksubunitF6mitochondrial
AEDIKTKIKNYKTAPFDSRFPNQNQTKNCWQNYLDFHRCEKAMTAKGGDVSVCEWYRRVYKSLCPVSWVSAWDDRIAEGTFPGKI	9971.82	1.3559e-32	P56391	303.964	85	Cytochromecoxidasesubunit6B1	A1AcetylC29DehydroC39DehydroC53DehydroC64Dehydro
SSGALLPKPQMRGLLAKRLRVHIAGAFIVALGVAAAYKFGVAEPRKKAYAEFYRNYDSMKDFEEMRKAGIFQSAK	8374.48	4.85363e-23	Q9CPQ1	925.29	75	Cytochromecoxidasesubunit6C	S1Acetyl
RSMKLSFRTRAYGFRDPGPQL	2562.27	0.0414815	P26339	51.2923	21	Chromogranin-A	S2Phospho
APKKAKKRIEGGSSNVFSMFEQTQIQEFKEAFTIMDQNRDGFIDKNDLRDTFAALGRVNVKNEEIDEMIKEAPGPINFTVFLTMFGEKLKGADPEETILNAFKVFDPEGKGSLKADYVREMLTTQAERFSKEEIDQMFAAFPPDVTGNLDYKNLVHIITHGEEKD	18843.4	7.35087e-30	P51667	3.10866	165	Myosinregulatorylightchain2ventricular/cardiacmuscleisoform	A1trimethylatedprotonated-residueT51Phospho
APKKAKKRIEGGSSNVFSMFEQTQIQEFKEAFTIMDQNRDGFIDKNDLRDTFAALGRVNVKNEEIDEMIKEAPGPINFTVFLTMFGEKLKGADPEETILNAFKVFDPEGKGSLKADYVREMLTTQAERFSKEEIDQMFAAFPPDVTGNLDYKNLVHIITHGEEKD	18763.4	1.50635e-30	P51667	194.313	165	Myosinregulatorylightchain2ventricular/cardiacmuscleisoform	A1trimethylatedprotonated-residue
AEDIKTKIKNYKTAPFDSRFPNQNQTKNCWQNYLDFHRCEKAMTAKGGDVSVCEWYRRVYKSLCPVSWVSAWDDRIAEGTFPGKI	9972.83	8.21443e-21	P56391	313.107	85	Cytochromecoxidasesubunit6B1	A1AcetylC29DehydroC53DehydroC64Dehydro
AEDIKTKIKNYKTAPFDSRFPNQNQTKNCWQNYLDFHRCEKAMTAKGGDVSVCEWYRRVYKSLCPVSWVSAWDDRIAEGTFPGKI	9974.84	7.68809e-21	P56391	2.7594	85	Cytochromecoxidasesubunit6B1	A1AcetylC64Dehydro
VHLTDAEKAAVSCLWGKVNSDEVGGEALGRLLVVYPWTQRYFDSFGDLSSASAIMGNAKVKAHGKKVITAFNDGLNHLDSLKGTFASLSELHCDKLHVDPENFRLLGNMIVIVLGHHLGKDFTPAAQAAFQKVVAGVAAALAHKYH	15769.1	1.25548e-20	P02088	1.00809	146	Hemoglobinsubunitbeta-1	K59succinylatedresidue
AEDIKTKIKNYKTAPFDSRFPNQNQTKNCWQNYLDFHRCEKAMTAKGGDVSVCEWYRRVYKSLCPVSWVSAWDDRIAEGTFPGKI	9975.85	1.90176e-08	P56391	349.213	85	Cytochromecoxidasesubunit6B1	A1Acetyl
APKKPEPKKDDAKAAAPKAAPAPAAAPAAAPAAAPEPERPKEAEFDASKIKIEFTPEQIEEFKEAFLLFDRTPKGEMKITYGQCGDVLRALGQNPTQAEVLRVLGKPKQEELNSKMMDFETFLPMLQHISKNKDTGTYEDFVEGLRVFDKEGNGTVMGAELRHVLATLGERLTEDEVEKLMAGQEDSNGCINYEAFVKHIMAS	22318.3	2.58741e-21	P09542	186.398	203	Myosinlightchain3	A1trimethylatedprotonated-residue
MQIFVKTLTGKTITLEVEPSDTIENVKAKIQDKEGIPPDQQRLIFAGKQLEDGRTLSDYNIQKESTLHLVLRLRGG	8559.62	1.2291e-15	P0CG49	835.764	76	Polyubiquitin-B
MALASGPALRALAGSGRLGLGGYGTPKRG	2796.52	0.0421094	Q921S7	128.373	29	LargeribosomalsubunitproteinmL37	M1Acetyl
GLSDGEWQLVLNVWGKVEADLAGHGQEVLIGLFKTHPETLDKFDKFKNLKSEEDMKGSEDLKKHGCTVLTALGTILKKKGQHAAEIQPLAQSHATKHKIPVKYLEFISEIIIEVLKKRHSGDFGADAQGAMSKALELFRNDIAAKYKELGFQG	16927.9	1.63791e-11	P04247	281.309	153	Myoglobin
GLSDGEWQLVLNVWGKVEADLAGHGQEVLIGLFKTHPETLDKFDKFKNLKSEEDMKGSEDLKKHGCTVLTALGTILKKKGQHAAEIQPLAQSHATKHKIPVKYLEFISEIIIEVLKKRHSGDFGADAQGAMSKALELFRNDIAAKYKELGFQG	17007.9	2.18891e-08	P04247	3.01224	153	Myoglobin	T67Phospho
AEDIKTKIKNYKTAPFDSRFPNQNQTKNCWQNYLDFHRCEKAMTAKGGDVSVCEWYRRVYKSLCPVSWVSAWDDRIAEGTFPGKI	9973.83	1.48832e-10	P56391	2.76091	85	Cytochromecoxidasesubunit6B1	A1AcetylC29DehydroC64Dehydro
ASGGGVPTDEEQATGLEREIMIAAQKGLDPYNMLPPKAASGTKEDPNLVPSISNKRIVGCICEEDNCTVIWFWLHKGESQRCPNCGTHYKLVPHQMAH	10753.2	0.0427778	P19536	9.67583	98	Cytochromecoxidasesubunit5Bmitochondrial	K55Acetyl
GLSDGEWQLVLNVWGKVEADLAGHGQEVLIGLFKTHPETLDKFDKFKNLKSEEDMKGSEDLKKHGCTVLTALGTILKKKGQHAAEIQPLAQSHATKHKIPVKYLEFISEIIIEVLKKRHSGDFGADAQGAMSKALELFRNDIAAKYKELGFQG	16969.9	9.3666e-07	P04247	163.023	153	Myoglobin	G1Acetyl
VHLTDAEKAAVSCLWGKVNSDEVGGEALGRLLVVYPWTQRYFDSFGDLSSASAIMGNAKVKAHGKKVITAFNDGLNHLDSLKGTFASLSELHCDKLHVDPENFRLLGNMIVIVLGHHLGKDFTPAAQAAFQKVVAGVAAALAHKYH	15697.1	0.00538439	P02088	1.53855	146	Hemoglobinsubunitbeta-1	R104Dimethyl
AGRKLALKTIDWVSFVEVMPQNQKAIGNALKSWNETFHARLASLSEKPPAIDWAYYRANVAKPGLVDDFEKKYNALKIPVPEDKYTALVDQEEKEDVKSCAEFVSGSQLRIQEYEKQLEKMRNIIPFDQMTIDDLNEIFPETKLDKKKYPYWPHQPIENL	18874.6	0.0254412	Q9DCX2	2.45338	160	ATPsynthaseperipheralstalksubunitdmitochondrial	A1AcetylK31AcetylK47AcetylK94succinylatedresidueK116Acetyl
AAPGAGDPLNAKNGNAPFAQRIDPSREKLTPAQLQFMRQVQLAQWQKTLPQRRTRNIMTGLGIGALVLAIYGYTFYSVAQERFLDELEDEAKAARARALERERASGP	11890.2	0.0408905	Q9D2R6	99.8179	107	Cytochromecoxidaseassemblyfactor3homologmitochondrial	A1Acetyl
ADAFVGTWKLVDSKNFDDYMKSLGVGFATRQVASMTKPTTIIEKNGDTITIKTQSTFKNTEINFQLGIEFDEVTADDRKVKSLVTLDGGKLIHVQKWNGQETTLTRELVDGKLILTLTHGSVVSTRTYEKEA	14800.6	0.0134726	P11404	1.38941	132	Fattyacid-bindingproteinheart	A1AcetylT7Phospho

### Sheet: Cardio10ng_2 Protein
Accession	Description	Q-value
Q8BK30	NADH dehydrogenase [ubiquinone] flavoprotein 3, mitochondrial	8.77674e-73
P17665	Cytochrome c oxidase subunit 7C, mitochondrial	1.83936e-67
P11404	Fatty acid-binding protein, heart	1.83118e-51
P56391	Cytochrome c oxidase subunit 6B1	1.33128e-50
P01942	Hemoglobin subunit alpha	1.00239e-48
Q9D3D9	ATP synthase F(1) complex subunit delta, mitochondrial	2.77251e-41
P97450	ATP synthase peripheral stalk subunit F6, mitochondrial	7.27704e-41
Q64433	10 kDa heat shock protein, mitochondrial	8.918e-35
Q06185	ATP synthase F(0) complex subunit e, mitochondrial	1.11016e-32
P51667	Myosin regulatory light chain 2, ventricular/cardiac muscle isoform	1.48893e-27
Q9CPQ1	Cytochrome c oxidase subunit 6C	6.10363e-23
P56135	ATP synthase F(0) complex subunit f, mitochondrial	2.65136e-13
P56382	ATP synthase F(1) complex subunit epsilon, mitochondrial	1.64994e-11
P02088	Hemoglobin subunit beta-1	3.21711e-11
P31786	Acyl-CoA-binding protein	1.78974e-10
P20065	Thymosin beta-4 : Short	3.68889e-08
Q9DCX2	ATP synthase peripheral stalk subunit d, mitochondrial	5.68493e-07
P0CG49	Polyubiquitin-B	6.60497e-06
P04247	Myoglobin	0.000320069
P18524	Ig heavy chain V region RF	0.0246241
P19536	Cytochrome c oxidase subunit 5B, mitochondrial	0.0252359
Q9WVH9	Fibulin-5	0.0259089

### Sheet: Cardio10ng_2 Proteoform
Sequence	Theo.MassDa	Q-value	ProteinAccessions	BestPrSMC-Score	SequenceLength	ProteinDescription	Modifications
STESEKSAKEKELHPKTQSVLKEPEPTDTTTYKNLQHHDYNTYTFLDLNLDLSKFRLPQPSSGRESPRH	8023.01	1.90086e-73	Q8BK30	978.466	69	NADHdehydrogenaseubiquinoneflavoprotein3mitochondrial
SHYEEGPGKNLPFSVENKWRLLAMMTVYFGSGFAAPFFIVRHQLLKK	5439.82	4.49602e-68	P17665	739.804	47	Cytochromecoxidasesubunit7Cmitochondrial
AEDIKTKIKNYKTAPFDSRFPNQNQTKNCWQNYLDFHRCEKAMTAKGGDVSVCEWYRRVYKSLCPVSWVSAWDDRIAEGTFPGKI	9971.82	5.07981e-52	P56391	192.315	85	Cytochromecoxidasesubunit6B1	A1AcetylC29DehydroC39DehydroC53DehydroC64Dehydro
ADAFVGTWKLVDSKNFDDYMKSLGVGFATRQVASMTKPTTIIEKNGDTITIKTQSTFKNTEINFQLGIEFDEVTADDRKVKSLVTLDGGKLIHVQKWNGQETTLTRELVDGKLILTLTHGSVVSTRTYEKEA	14720.6	5.76904e-52	P11404	569.071	132	Fattyacid-bindingproteinheart	A1Acetyl
VLSGEDKSNIKAAWGKIGGHGAEYGAEALERMFASFPTTKTYFPHFDVSHGSAQVKGHGKKVADALANAAGHLDDLPGALSALSDLHAHKLRVDPVNFKLLSHCLLVTLASHHPADFTPAVHASLDKFLASVSTVLTSKYR	14971.7	3.93694e-50	P01942	60.5712	141	Hemoglobinsubunitalpha
AEAAAAPAPAAGPGQMSFTFASPTQVFFDSANVKQVDVPTLTGAFGILASHVPTLQVLRPGLVVVHTEDGTTTKYFVSSGSVTVNADSSVQLLAEEAVTLDMLDLGAARANLEKAQSELSGAADEAARAEIQIRIEANEALVKALE	15014.7	1.22321e-41	Q9D3D9	1353.3	146	ATPsynthaseF1complexsubunitdeltamitochondrial
NKELDPVQKLFVDKIREYKSKRQASGGPVDIGPEYQQDLDRELYKLKQMYGKGEMDTFPTFKFDDPKFEVIDKPQS	8939.53	3.24946e-41	P97450	414.824	76	ATPsynthaseperipheralstalksubunitF6mitochondrial
AEDIKTKIKNYKTAPFDSRFPNQNQTKNCWQNYLDFHRCEKAMTAKGGDVSVCEWYRRVYKSLCPVSWVSAWDDRIAEGTFPGKI	9972.83	9.94906e-41	P56391	153.367	85	Cytochromecoxidasesubunit6B1	A1AcetylC29DehydroC53DehydroC64Dehydro
AGQAFRKFLPLFDRVLVERSAAETVTKGGIMLPEKSQGKVLQATVVAVGSGGKGKSGEIEPVSVKVGDKVLLPEYGGTKVVLDDKDYFLFRDSDILGKYVD	10866.8	4.06343e-35	Q64433	10.0169	101	10kDaheatshockproteinmitochondrial	A1Acetyl
VPPVQVSPLIKFGRYSALIIGMAYGAKRYSYLKPRAEEERRIAAEEKKRLDELKRIERELAEAQDDSILK	8099.43	5.37844e-33	Q06185	657.497	70	ATPsynthaseF0complexsubunitemitochondrial
AEDIKTKIKNYKTAPFDSRFPNQNQTKNCWQNYLDFHRCEKAMTAKGGDVSVCEWYRRVYKSLCPVSWVSAWDDRIAEGTFPGKI	9975.85	4.2006e-30	P56391	305.6	85	Cytochromecoxidasesubunit6B1	A1Acetyl
APKKAKKRIEGGSSNVFSMFEQTQIQEFKEAFTIMDQNRDGFIDKNDLRDTFAALGRVNVKNEEIDEMIKEAPGPINFTVFLTMFGEKLKGADPEETILNAFKVFDPEGKGSLKADYVREMLTTQAERFSKEEIDQMFAAFPPDVTGNLDYKNLVHIITHGEEKD	18763.4	7.12666e-28	P51667	102.7	165	Myosinregulatorylightchain2ventricular/cardiacmuscleisoform	A1trimethylatedprotonated-residue
AEDIKTKIKNYKTAPFDSRFPNQNQTKNCWQNYLDFHRCEKAMTAKGGDVSVCEWYRRVYKSLCPVSWVSAWDDRIAEGTFPGKI	9973.83	2.65008e-26	P56391	2.76091	85	Cytochromecoxidasesubunit6B1	A1AcetylC29DehydroC64Dehydro
APKKAKKRIEGGSSNVFSMFEQTQIQEFKEAFTIMDQNRDGFIDKNDLRDTFAALGRVNVKNEEIDEMIKEAPGPINFTVFLTMFGEKLKGADPEETILNAFKVFDPEGKGSLKADYVREMLTTQAERFSKEEIDQMFAAFPPDVTGNLDYKNLVHIITHGEEKD	18843.4	3.45784e-24	P51667	1.13867	165	Myosinregulatorylightchain2ventricular/cardiacmuscleisoform	A1trimethylatedprotonated-residueT51Phospho
VLSGEDKSNIKAAWGKIGGHGAEYVAEALERMFASFPTTKTYFPHFDVSHGSAQVKGHGKKVADALASAAGHLDDLPGALSALSDLHAHKLRVDPVNFKLLSHCLLVTLASHHPADFTPAVHASLDKFLASVSTVLTSKYR	15028.8	1.64392e-23	P01942	248.024	141	Hemoglobinsubunitalpha	V1Acetyl
SSGALLPKPQMRGLLAKRLRVHIAGAFIVALGVAAAYKFGVAEPRKKAYAEFYRNYDSMKDFEEMRKAGIFQSAK	8374.48	2.72789e-23	Q9CPQ1	762.65	75	Cytochromecoxidasesubunit6C	S1Acetyl
ASLVPLKEKKLMEVKLGELPSWIMMRDFTPSGIAGAFRRGYDRYYNKYINVRKGSISGISMVLAAYVVFSYCISYKELKHERRRKYH	10248.4	7.78846e-14	P56135	21.9657	87	ATPsynthaseF0complexsubunitfmitochondrial	A1Acetyl
VAYWRQAGLSYIRFSQICAKAVRDALKTEFKANAEKTSGSSIKIVKVSKKE	5703.11	5.87609e-12	P56382	105.248	51	ATPsynthaseF1complexsubunitepsilonmitochondrial
VHLTDAEKAAVSCLWGKVNSDEVGGEALGRLLVVYPWTQRYFDSFGDLSSASAIMGNAKVKAHGKKVITAFNDGLNHLDSLKGTFASLSELHCDKLHVDPENFRLLGNMIVIVLGHHLGKDFTPAAQAAFQKVVAGVAAALAHKYH	15849.1	1.13179e-11	P02088	1.07823	146	Hemoglobinsubunitbeta-1	K17succinylatedresidueS20Phospho
VHLTDAEKAAVSCLWGKVNSDEVGGEALGRLLVVYPWTQRYFDSFGDLSSASAIMGNAKVKAHGKKVITAFNDGLNHLDSLKGTFASLSELHCDKLHVDPENFRLLGNMIVIVLGHHLGKDFTPAAQAAFQKVVAGVAAALAHKYH	15929	1.17925e-11	P02088	8.89952	146	Hemoglobinsubunitbeta-1	K17succinylatedresidueS20PhosphoS44Phospho
SQAEFDKAAEEVKRLKTQPTDEEMLFIYSHFKQATVGDVNTDRPGLLDLKGKAKWDSWNKLKGTSKESAMKTYVEKVDELKKKYGI	9905.11	1.11836e-10	P31786	80.8244	86	Acyl-CoA-bindingprotein	S1Acetyl
SDKPDMAEIEKFDKSKLKKTETQEKNPLPSKETIEQEKQAGES	4960.49	2.47064e-08	P20065-2	4.0103	43	Thymosinbeta-4:Short	K3Acetyl
ADAFVGTWKLVDSKNFDDYMKSLGVGFATRQVASMTKPTTIIEKNGDTITIKTQSTFKNTEINFQLGIEFDEVTADDRKVKSLVTLDGGKLIHVQKWNGQETTLTRELVDGKLILTLTHGSVVSTRTYEKEA	14758.6	2.2149e-07	P11404	2.24939	132	Fattyacid-bindingproteinheart	T7Phospho
AGRKLALKTIDWVSFVEVMPQNQKAIGNALKSWNETFHARLASLSEKPPAIDWAYYRANVAKPGLVDDFEKKYNALKIPVPEDKYTALVDQEEKEDVKSCAEFVSGSQLRIQEYEKQLEKMRNIIPFDQMTIDDLNEIFPETKLDKKKYPYWPHQPIENL	18690.6	2.55835e-07	Q9DCX2	1.62777	160	ATPsynthaseperipheralstalksubunitdmitochondrial	A1AcetylK31Acetyl
AGRKLALKTIDWVSFVEVMPQNQKAIGNALKSWNETFHARLASLSEKPPAIDWAYYRANVAKPGLVDDFEKKYNALKIPVPEDKYTALVDQEEKEDVKSCAEFVSGSQLRIQEYEKQLEKMRNIIPFDQMTIDDLNEIFPETKLDKKKYPYWPHQPIENL	18648.6	2.72209e-07	Q9DCX2	1.84981	160	ATPsynthaseperipheralstalksubunitdmitochondrial	A1Acetyl
MQIFVKTLTGKTITLEVEPSDTIENVKAKIQDKEGIPPDQQRLIFAGKQLEDGRTLSDYNIQKESTLHLVLRLRGG	8559.62	4.38362e-06	P0CG49	614.534	76	Polyubiquitin-B
VLSGEDKSNIKAAWGKIGGHGAEYVAEALERMFASFPTTKTYFPHFDVSHGSAQVKGHGKKVADALASAAGHLDDLPGALSALSDLHAHKLRVDPVNFKLLSHCLLVTLASHHPADFTPAVHASLDKFLASVSTVLTSKYR	15028.8	8.55098e-06	P01942	13.8523	141	Hemoglobinsubunitalpha	K16Acetyl
MVLQRIFRLSSVLRSAVSVHLKRNIGVTAVAFNKELDPVQKLFVDKIREYKSKRQASGGPVDIGPEYQQDLDRELYKLKQMYGKGEMDTFPTFKFDDPKFEVIDKPQS	12488.6	1.86281e-05	P97450	466.256	108	ATPsynthaseperipheralstalksubunitF6mitochondrial
AEDIKTKIKNYKTAPFDSRFPNQNQTKNCWQNYLDFHRCEKAMTAKGGDVSVCEWYRRVYKSLCPVSWVSAWDDRIAEGTFPGKI	9974.84	8.80001e-05	P56391	1.66994	85	Cytochromecoxidasesubunit6B1	A1AcetylC64Dehydro
GLSDGEWQLVLNVWGKVEADLAGHGQEVLIGLFKTHPETLDKFDKFKNLKSEEDMKGSEDLKKHGCTVLTALGTILKKKGQHAAEIQPLAQSHATKHKIPVKYLEFISEIIIEVLKKRHSGDFGADAQGAMSKALELFRNDIAAKYKELGFQG	16927.9	0.000198598	P04247	162.558	153	Myoglobin
MADAFVGTWKLVDSKNFDDYMKSLGVGFATRQVASMTKPTTIIEKNGDTITIKTQSTFKNTEINFQLGIEFDEVTADDRKVKSLVTLDGGKLIHVQKWNGQETTLTRELVDGKLILTLTHGSVVSTRTYEKEA	15171.5	0.000245101	P11404	2.2298	133	Fattyacid-bindingproteinheart	M1AcetylT8PhosphoY20PhosphoS23PhosphoS83Phospho
MVAYWRQAGLSYIRFSQICAKAVRDALKTEFKANAEKTSGSSIKIVKVSKKE	5834.15	0.00431259	P56382	161.925	52	ATPsynthaseF1complexsubunitepsilonmitochondrial
VLSGEDKSNIKAAWGKIGGHGAEYGAEALERMFASFPTTKTYFPHFDVSHGSAQVKGHGKKVADALANAAGHLDDLPGALSALSDLHAHKLRVDPVNFKLLSHCLLVTLASHHPADFTPAVHASLDKFLASVSTVLTSKYR	15313.8	0.00649112	P01942	2.10972	141	Hemoglobinsubunitalpha	V1AcetylK7succinylatedresidueK11succinylatedresidueK16succinylatedresidue
VLSGEDKSNIKAAWGKIGGHGAEYGAEALERMFASFPTTKTYFPHFDVSHGSAQVKGHGKKVADALASAAGHLDDLPGALSALSDLHAHKLRVDPVNFKLLSHCLLVTLASHHPADFTPAVHASLDKFLASVSTVLTSKYR	15308.7	0.00665233	P01942	1.47646	141	Hemoglobinsubunitalpha	V1AcetylS3PhosphoK7succinylatedresidueK11succinylatedresidueK16Acetyl
VLSGEDKSNIKAAWGKIGGHGAEYGAEALERMFASFPTTKTYFPHFDVSHGSAQVKGHGKKVADALASAAGHLDDLPAALSALSDLHAHKLRVDPVNFKLLSHCLLVTLASHHPADFTPAVHASLDKFLASVSTVLTSKYR	15322.8	0.00683065	P01942	1.47028	141	Hemoglobinsubunitalpha	V1AcetylS3PhosphoK7succinylatedresidueK11succinylatedresidueK16Acetyl
MVLQRIFRLSSVLRSAVSVHLKRNIGVTAVAFNKELDPVQKLFVDKIREYKSKRQASGGPVDIGPEYQQDLDRELYKLKQMYGKGEMDTFPTFKFDDPKFEVIDKPQS	12530.6	0.0128892	P97450	1.8296	108	ATPsynthaseperipheralstalksubunitF6mitochondrial	M1Acetyl
DVKLVESGGGLVKLGGSLKLSCAASGFTFSSYYMSWVRQTPEKRLELVAAINSNGGSTYYPDTVKGRFTISRDNAKNTLYLQMSSLKSEDTALYYCAR	10768.4	0.0164184	P18524	123.265	98	IgheavychainVregionRF	D1AcetylC22DehydroC96Dehydro
ASGGGVPTDEEQATGLEREIMIAAQKGLDPYNMLPPKAASGTKEDPNLVPSISNKRIVGCICEEDNCTVIWFWLHKGESQRCPNCGTHYKLVPHQMAH	10711.2	0.016583	P19536	90.4695	98	Cytochromecoxidasesubunit5Bmitochondrial
MPGLKRILTVTILALWLPHPGNA	2510.46	0.0167565	Q9WVH9	134.75	23	Fibulin-5
DAFVGTWKLVDSKNFDDYMKSLGVGFATRQVASMTKPTTIIEKNGDTITIKTQSTFKNTEINFQLGIEFDEVTADDRKVKSLVTLDGGKLIHVQKWNGQETTLTRELVDGKLILTLTHGSVVSTRTYEKEA	14767.5	0.0169625	P11404	1.79181	131	Fattyacid-bindingproteinheart	T6PhosphoY18Phospho

### Sheet: Cardio10ng_3 Protein
Accession	Description	Q-value
Q9CPQ1	Cytochrome c oxidase subunit 6C	3.64962e-129
Q06185	ATP synthase F(0) complex subunit e, mitochondrial	4.34804e-54
P56391	Cytochrome c oxidase subunit 6B1	9.88764e-49
P56393	Cytochrome c oxidase subunit 7B, mitochondrial	5.1037e-46
P11404	Fatty acid-binding protein, heart	1.33305e-44
P01942	Hemoglobin subunit alpha	1.68625e-41
P0CG49	Polyubiquitin-B	3.18071e-29
P12787	Cytochrome c oxidase subunit 5A, mitochondrial	1.93046e-26
P97450	ATP synthase peripheral stalk subunit F6, mitochondrial	2.84452e-25
P51667	Myosin regulatory light chain 2, ventricular/cardiac muscle isoform	1.01847e-24
Q62425	Cytochrome c oxidase subunit FA4	7.24989e-18
Q9CPQ8	ATP synthase F(0) complex subunit g, mitochondrial	1.36592e-16
Q9D855	Cytochrome b-c1 complex subunit 7	4.00202e-16
P03930	ATP synthase F(0) complex subunit 8	1.17303e-14
P48772	Cytochrome c oxidase subunit 8B, mitochondrial	5.44351e-13
P17665	Cytochrome c oxidase subunit 7C, mitochondrial	9.19365e-12
P04247	Myoglobin	1.17168e-11
Q9CQ69	Cytochrome b-c1 complex subunit 8	8.86973e-11
P43023	Cytochrome c oxidase subunit 6A2, mitochondrial	9.99783e-08
Q64433	10 kDa heat shock protein, mitochondrial	3.19909e-06
Q9CQC7	NADH dehydrogenase [ubiquinone] 1 beta subcomplex subunit 4	3.31589e-05
Q9Z1P6	NADH dehydrogenase [ubiquinone] 1 alpha subcomplex subunit 7	0.00106023
Q8BK30	NADH dehydrogenase [ubiquinone] flavoprotein 3, mitochondrial	0.00106219
P56135	ATP synthase F(0) complex subunit f, mitochondrial	0.00390626
Q9D3D9	ATP synthase F(1) complex subunit delta, mitochondrial	0.0237425

### Sheet: Cardio10ng_3 Proteoform
Sequence	Theo.MassDa	Q-value	ProteinAccessions	BestPrSMC-Score	SequenceLength	ProteinDescription	Modifications
SSGALLPKPQMRGLLAKRLRVHIAGAFIVALGVAAAYKFGVAEPRKKAYAEFYRNYDSMKDFEEMRKAGIFQSAK	8374.48	1.32782e-129	Q9CPQ1	831.198	75	Cytochromecoxidasesubunit6C	S1Acetyl
SHQKRAPSFHDKYGNAILAGGAIFCVSTWTYTATQIGIEWNMSPVGRVTPKEWRDQ	6305.11	3.19879e-46	P56393	897.309	56	Cytochromecoxidasesubunit7Bmitochondrial
VPPVQVSPLIKFGRYSALIIGMAYGAKRYSYLKPRAEEERRIAAEEKKRLDELKRIERELAEAQDDSILK	8099.43	2.8668e-54	Q06185	562.384	70	ATPsynthaseF0complexsubunitemitochondrial
GVAAAYKFGVAEPRKKAYAEFYRNYDSMKDFEEMRKAGIFQSAK	5067.52	0.000302848	Q9CPQ1	362.307	44	Cytochromecoxidasesubunit6C
AEDIKTKIKNYKTAPFDSRFPNQNQTKNCWQNYLDFHRCEKAMTAKGGDVSVCEWYRRVYKSLCPVSWVSAWDDRIAEGTFPGKI	9971.82	4.73229e-46	P56391	233.764	85	Cytochromecoxidasesubunit6B1	A1AcetylC29DehydroC39DehydroC53DehydroC64Dehydro
VLSGEDKSNIKAAWGKIGGHGAEYGAEALERMFASFPTTKTYFPHFDVSHGSAQVKGHGKKVADALANAAGHLDDLPGALSALSDLHAHKLRVDPVNFKLLSHCLLVTLASHHPADFTPAVHASLDKFLASVSTVLTSKYR	14971.7	3.1733e-39	P01942	60.1286	141	Hemoglobinsubunitalpha
AEDIKTKIKNYKTAPFDSRFPNQNQTKNCWQNYLDFHRCEKAMTAKGGDVSVCEWYRRVYKSLCPVSWVSAWDDRIAEGTFPGKI	9972.83	2.90303e-41	P56391	51.7051	85	Cytochromecoxidasesubunit6B1	A1AcetylC29DehydroC53DehydroC64Dehydro
VSAKPAKTPTSAVEQAVGISAIVVGFMVPAGWVLAHLESYKKSSAA	4652.5	1.85265e-12	P48772	283.723	46	Cytochromecoxidasesubunit8Bmitochondrial
ADAFVGTWKLVDSKNFDDYMKSLGVGFATRQVASMTKPTTIIEKNGDTITIKTQSTFKNTEINFQLGIEFDEVTADDRKVKSLVTLDGGKLIHVQKWNGQETTLTRELVDGKLILTLTHGSVVSTRTYEKEA	14720.6	9.52131e-45	P11404	643.077	132	Fattyacid-bindingproteinheart	A1Acetyl
NKELDPVQKLFVDKIREYKSKRQASGGPVDIGPEYQQDLDRELYKLKQMYGKGEMDTFPTFKFDDPKFEVIDKPQS	8939.53	1.85716e-25	P97450	609.676	76	ATPsynthaseperipheralstalksubunitF6mitochondrial
NKELDPVQKLFVDKIREYKSKRQASGGPVDIGPEYQQDLDRELYKLKQMYGKGEMDTFPTFKFDDPKFEVIDKPQS	8981.54	3.07295e-19	P97450	3.41929	76	ATPsynthaseperipheralstalksubunitF6mitochondrial	K52Acetyl
NKELDPVQKLFVDKIREYKSKRQASGGPVDIGPEYQQDLDRELYKLKQMYGKGEMDTFPTFKFDDPKFEVIDKPQS	9039.54	3.30513e-19	P97450	1.02325	76	ATPsynthaseperipheralstalksubunitF6mitochondrial	K52succinylatedresidue
MQIFVKTLTGKTITLEVEPSDTIENVKAKIQDKEGIPPDQQRLIFAGKQLEDGRTLSDYNIQKESTLHLVLRLRGG	8559.62	2.26088e-29	P0CG49	600.64	76	Polyubiquitin-B
AEDIKTKIKNYKTAPFDSRFPNQNQTKNCWQNYLDFHRCEKAMTAKGGDVSVCEWYRRVYKSLCPVSWVSAWDDRIAEGTFPGKI	9975.85	1.02801e-27	P56391	180.859	85	Cytochromecoxidasesubunit6B1	A1Acetyl
MLRQILGQAKKHPSLIPLFVFIGAGGTGAALYVMRLALFNPDVSWDRKNNPEPWNKLGPNEQYKFYSVNVDYSKLKKEGPDF	9320.87	4.44439e-18	Q62425	276.498	82	CytochromecoxidasesubunitFA4
PQLDTSTWFITIISSMITLFILFQLKVSSQTFPLAPSPKSLTTMKVKTPWELKWTKIYLPHSLPQQ	7630.15	5.33309e-14	P03930	1.88697	66	ATPsynthaseF0complexsubunit8
SHYEEGPGKNLPFSVENKWRLLAMMTVYFGSGFAAPFFIVRHQLLKK	5439.82	6.21839e-12	P17665	405.24	47	Cytochromecoxidasesubunit7Cmitochondrial
AEDIKTKIKNYKTAPFDSRFPNQNQTKNCWQNYLDFHRCEKAMTAKGGDVSVCEWYRRVYKSLCPVSWVSAWDDRIAEGTFPGKI	9973.83	4.78472e-22	P56391	2.76086	85	Cytochromecoxidasesubunit6B1	A1AcetylC29DehydroC64Dehydro
SHGSHETDEEFDARWVTYFNKPDIDAWELRKGMNTLVGYDLVPEPKIIDAALRACRRLNDFASAVRILEVVKDKAGPHKEIYPYVIQELRPTLNELGISTPEELGLDKV	12428.4	1.20548e-26	P12787	521.327	109	Cytochromecoxidasesubunit5Amitochondrial
APKKAKKRIEGGSSNVFSMFEQTQIQEFKEAFTIMDQNRDGFIDKNDLRDTFAALGRVNVKNEEIDEMIKEAPGPINFTVFLTMFGEKLKGADPEETILNAFKVFDPEGKGSLKADYVREMLTTQAERFSKEEIDQMFAAFPPDVTGNLDYKNLVHIITHGEEKD	18763.4	6.86744e-25	P51667	77.4337	165	Myosinregulatorylightchain2ventricular/cardiacmuscleisoform	A1trimethylatedprotonated-residue
NKELDPVQKLFVDKIREYKSKRQASGGPVDIGPEYQQDLDRELYKLKQMYGKGEMDTFPTFKFDDPKFEVIDKPQS	9081.55	6.16721e-13	P97450	3.9219	76	ATPsynthaseperipheralstalksubunitF6mitochondrial	K62succinylatedresidueK67Acetyl
AGRSAVSASSKWLDGFRKWYYNAAGFNKLGLMRDDTLHETEDVKEAIRRLPEDLYNDRMLRIKRALDLTMRHQILPKDQWTKYEEDKFYLEPYLKEVIRERKEREEWAKK	13614	2.23855e-15	Q9D855	1.01043	110	Cytochromeb-c1complexsubunit7	A1AcetylK77succinylatedresidueK82AcetylK87Acetyl
GREFGNLARIRHVISYSLSPFEQRAFPSYFSKGIPNVLRRTRERILRVAPPFVVVYLIYTWGNQEFEQSKRKNPAMYENDK	9631.07	2.40707e-10	Q9CQ69	156.133	81	Cytochromeb-c1complexsubunit8
AKFIRNFAEKAPSMVAAAVTYSKPRLATFWHYAKVELVPPTPAEIPTAIQSVKKIIQSAKTGSFKHLTVKEAVLNGLVATEVWMWFYIGEIIGKRGIVGYDV	11328.1	7.91061e-16	Q9CPQ8	4.0103	102	ATPsynthaseF0complexsubunitgmitochondrial	A1Acetyl
GLSDGEWQLVLNVWGKVEADLAGHGQEVLIGLFKTHPETLDKFDKFKNLKSEEDMKGSEDLKKHGCTVLTALGTILKKKGQHAAEIQPLAQSHATKHKIPVKYLEFISEIIIEVLKKRHSGDFGADAQGAMSKALELFRNDIAAKYKELGFQG	16927.9	8.13977e-12	P04247	170.256	153	Myoglobin
APKKAKKRIEGGSSNVFSMFEQTQIQEFKEAFTIMDQNRDGFIDKNDLRDTFAALGRVNVKNEEIDEMIKEAPGPINFTVFLTMFGEKLKGADPEETILNAFKVFDPEGKGSLKADYVREMLTTQAERFSKEEIDQMFAAFPPDVTGNLDYKNLVHIITHGEEKD	18923.3	8.53003e-15	P51667	2.62416	165	Myosinregulatorylightchain2ventricular/cardiacmuscleisoform	A1trimethylatedprotonated-residueS13PhosphoT51Phospho
ASAAKGDHGGAGANTWRLLTFVLALPGVALCSLNCWMHAGHHERPEFIPYHHLRIRTKPFAWGDGNHTLFHNPHVNPLPTGYEHP	9415.67	6.80632e-08	P43023	285.923	85	Cytochromecoxidasesubunit6A2mitochondrial
AGRSAVSASSKWLDGFRKWYYNAAGFNKLGLMRDDTLHETEDVKEAIRRLPEDLYNDRMLRIKRALDLTMRHQILPKDQWTKYEEDKFYLEPYLKEVIRERKEREEWAKK	13471.9	2.94152e-07	Q9D855	3.99308	110	Cytochromeb-c1complexsubunit7	A1AcetylK82Acetyl
MASLVPLKEKKLMEVKLGELPSWIMMRDFTPSGIAGAFRRGYDRYYNKYINVRKGSISGISMVLAAYVVFSYCISYKELKHERRRKYH	10459.4	0.00360289	P56135	1.72287	88	ATPsynthaseF0complexsubunitfmitochondrial	M1AcetylS3Phospho
MASLVPLKEKKLMEVKLGELPSWIMMRDFTPSGIAGAFRRGYDRYYNKYINVRKGSISGISMVLAAYVVFSYCISYKELKHERRRKYH	10501.4	0.003689	P56135	6.05941	88	ATPsynthaseF0complexsubunitfmitochondrial	M1AcetylS3PhosphoK16Acetyl
VLSGEDKSNIKAAWGKIGGHGAEYGAEALERMFASFPTTKTYFPHFDVSHGSAQVKGHGKKVADALASAAGHLDDLPGALSALSDLHAHKLRVDPVNFKLLSHCLLVTLASHHPADFTPAVHASLDKFLASVSTVLTSKYR	14986.7	4.1858e-09	P01942	1.93904	141	Hemoglobinsubunitalpha	V1Acetyl
ADAFVGTWKLVDSKNFDDYMKSLGVGFATRQVASMTKPTTIIEKNGDTITIKTQSTFKNTEINFQLGIEFDEVTADDRKVKSLVTLDGGKLIHVQKWNGQETTLTRELVDGKLILTLTHGSVVSTRTYEKEA	14800.6	7.17237e-05	P11404	2.09206	132	Fattyacid-bindingproteinheart	A1AcetylY19Phospho
MADAFVGTWKLVDSKNFDDYMKSLGVGFATRQVASMTKPTTIIEKNGDTITIKTQSTFKNTEINFQLGIEFDEVTADDRKVKSLVTLDGGKLIHVQKWNGQETTLTRELVDGKLILTLTHGSVVSTRTYEKEA	15171.5	0.0015524	P11404	1.99121	133	Fattyacid-bindingproteinheart	M1AcetylT8PhosphoY20PhosphoS23PhosphoS83Phospho
AGQAFRKFLPLFDRVLVERSAAETVTKGGIMLPEKSQGKVLQATVVAVGSGGKGKSGEIEPVSVKVGDKVLLPEYGGTKVVLDDKDYFLFRDSDILGKYVD	10866.8	2.17864e-06	Q64433	4.0103	101	10kDaheatshockproteinmitochondrial	A1Acetyl
MAPKKAKKRIEGGSSNVFSMFEQTQIQEFKEAFTIMDQNRDGFIDKNDLRDTFAALGRVNVKNEEIDEMIKEAPGPINFTVFLTMFGEKLKGADPEETILNAFKVFDPEGKGSLKADYVREMLTTQAERFSKEEIDQMFAAFPPDVTGNLDYKNLVHIITHGEEKD	18852.4	1.4396e-07	P51667	165.926	166	Myosinregulatorylightchain2ventricular/cardiacmuscleisoform
SGSKYKPAPLATLPSTLDPAEYDVSPETRRAQVERLSIRARLKREYLLQYNDPKRVSHIEDPALIRWTYARSANIYPNFRPTPKNSLLGAVAGFGPLIFWYYVFKTDRDRKERLIQEGKLDRKFNISY	14983	2.30283e-05	Q9CQC7	206.418	128	NADHdehydrogenaseubiquinone1betasubcomplexsubunit4	S1Acetyl
ADAFVGTWKLVDSKNFDDYMKSLGVGFATRQVASMTKPTTIIEKNGDTITIKTQSTFKNTEINFQLGIEFDEVTADDRKVKSLVTLDGGKLIHVQKWNGQETTLTRELVDGKLILTLTHGSVVSTRTYEKEA	14800.6	0.0290986	P11404	1.12229	132	Fattyacid-bindingproteinheart	A1AcetylT7Phospho
STESEKSAKEKELHPKTQSVLKEPEPTDTTTYKNLQHHDYNTYTFLDLNLDLSKFRLPQPSSGRESPRH	8023.01	0.000755356	Q8BK30	1243.03	69	NADHdehydrogenaseubiquinoneflavoprotein3mitochondrial
ASATRVIQKLRNWASGQDLQAKLQLRYQEIAKRTQPPPKLPVGPSHKLSNNYYCTRDGRREVVPPSIIMSSQKALVSGKAAESSAMAATEKKAVTPAPPMKRWELSKDQPYL	12478.6	0.000755281	Q9Z1P6	619.499	112	NADHdehydrogenaseubiquinone1alphasubcomplexsubunit7	A1Acetyl
AEAAAAPAPAAGPGQMSFTFASPTQVFFDSANVKQVDVPTLTGAFGILASHVPTLQVLRPGLVVVHTEDGTTTKYFVSSGSVTVNADSSVQLLAEEAVTLDMLDLGAARANLEKAQSELSGAADEAARAEIQIRIEANEALVKALE	15014.7	0.0203963	Q9D3D9	216.238	146	ATPsynthaseF1complexsubunitdeltamitochondrial
